# Accurate plasmid reconstruction from metagenomics data using assembly-alignment graphs and contrastive learning

**DOI:** 10.1101/2025.02.26.640269

**Authors:** Pau Piera Líndez, Lasse Schnell Danielsen, Iva Kovačić, Marc Pielies Avellí, Joseph Nesme, Lars Juhl Jensen, Jakob Nybo Nissen, Søren Johannes Sørensen, Simon Rasmussen

## Abstract

Plasmids are extrachromosomal DNA molecules that enable horizontal gene transfer in bacteria, often conferring advantages such as antibiotic resistance. Despite their significance, plasmids are underrepresented in genomic databases due to challenges in assembling them, caused by mosaicism and micro-diversity. Current plasmid assemblers rely on detecting circular paths in single-sample assembly graphs, but face limitations due to graph fragmentation and entanglement, and low coverage. We introduce PlasMAAG (Plasmid and organism Metagenomic binning using Assembly Alignment Graphs), a framework to recover plasmids and organisms from metagenomic samples that leverages an approach that we call “assembly-alignment graphs” alongside common binning features. On synthetic benchmark datasets, PlasMAAG reconstructed 50–121% more near-complete plasmids than competing methods and improved the Matthews Correlation Coefficient of geNomad contig classification by 28–106%. On hospital sewage samples, PlasMAAG outperformed all other methods, reconstructing 33% more plasmid sequences. PlasMAAG enables the study of organism-plasmid associations and intra-plasmid diversity across samples, offering state-of-the-art plasmid reconstruction with reduced computational costs.
