## Supplementary tables for "Accurate plasmid reconstruction from metagenomics data using assembly-alignment graphs and contrastive learning"

### Sheet: Sup. 1
	Dataset	Density-based-clusters	Community-based-clusters
	Airways	5.3	1.7
	Gastrointestinal	0.9	0.2
	Oral	0.7	0.2
	Skin	3.2	1.3
	Urogenital	4.3	1.6
	Percentage of clusters with a plasmid/cellular contamination percentage larger than 5%.
	Clusters before splitting contigs per sample, and only considering clusters with more than one contig.

### Sheet: Sup.2
	Dataset	Precision species	Precision genome	% coms. > 90% species precision	% coms. > 90% genome precision	% contigs represented in coms.	% of coms. < 10 contigs	% of coms. < 5 contigs	coms. per genome	coms. per species
	Airways	97	95	90	84	40	89	69	13	9
	Gastrointestinal	97	91	91	73	37	91	71	40	29
	Oral	96	90	88	66	46	81	61	39	19
	Skin	97	93	91	77	36	85	66	13	8
	Urogenital	95	86	85	63	31	91	77	14	10
	Metrics of the communities extracted from the assemb-alignment graph embeddings generated with fastnode2vec.

### Sheet: Sup.3
	Dataset	coms.	coms. Aggregated	coms. Recall	coms. aggregated recall	coms. precision	coms. aggregated precision	% contigs in coms	% contigs in coms. aggregated
	Airways	2377	1807	3	5	98	98	40	43
	Gastrointestinal	5672	3961	1	2	99	99	37	38
	Oral	5844	4021	2	2	98	99	46	47
	Skin	1849	1352	3	5	98	98	36	36
	Urogenital	1820	1189	3	6	97	98	31	31
	Effect of merging, splitting and expanding communites with contrastive variational autoencoders.
	Coms; communities extracted from the assembly-alignment graph embeddings generated with fastnode2vec

### Sheet: Sup. 4
		TNF intra genome - inter genome contigs overlap		Abundance intra genome - inter genome contigs overlap		Latent intra genome - inter genome contigs overlap
	Dataset	Plasmids	Organism	Plasmids	Organisms	Plasmids	Organisms
	Airways	0.34	0.21	0.26	0.12	0.19	0.06
	Skin	0.3	0.26	0.34	0.19	0.19	0.07
	Urogenital	0.42	0.26	0.19	0.16	0.2	0.07
	Overlap between distributions of contigs from the same organism and contigs from different organisms, for TNF, co-abundance Pearson correlation coefficient, and latent space.
	For each distribution, 8000 contig pairs were sampled, which satisfied each condition: same organism (intra organism), different organism (inter organism), same plasmid (intra plasmid), inter plasmid (different plasmid).
	Sampled pairs of contigs were not repeated and were enforced to belong to the same sample. Gastrointestinal and Oral datasets were excluded due to their low concentration of plasmids.
		0.619048		1.16667		2.16667
		0.153846		0.789474		1.71429
		0.615385		0.1875		1.85714

### Sheet: Sup. 5
	Dataset	SCAPP	VAMB	MetaDecoder	SemiBin2	MetaBAT2	ComeBin	PlasMAAG
	Airways	192	8	20.1	104.3	3.1	605	46
	Threads	16	8	32	20	20	10	8
	Memory	24	16	16	150	50	100	16
		/home/projects/ku_00197/data/ptracker/cache/scapp_ef_circular/Airways_new	/home/projects/ku_00197/people/paupie/repo/ptracker_2/ptracker/tmp/binning_outdirs/Airways/vamb_circular_0805124	/home/projects/ku_00197/people/paupie/repo/ptracker_2/ptracker/tmp/binning_outdirs/Airways/metadecoder_errorfree_circular_080624_timing	/home/projects/ku_00197/people/paupie/repo/ptracker_2/ptracker/tmp/binning_outdirs/Airways/semibin2_multy_easy_bin_errorfree_circular_080624_timing	/home/projects/ku_00197/people/paupie/repo/ptracker_2/ptracker/tmp/binning_outdirs/Airways/metabat2_errorfree_circular_080624_timing/runtime	/home/projects/ku_00197/people/paupie/repo/ptracker_2/ptracker/tmp/binning_outdirs/Airways/comebin_errorfree_circular_080624_timing
		log shows times with bam files generation, so we substracted those times
					170
	Runtime in minutes without assembly and without bam files generation
		SCAPP with BAM	SCAPP wo BAM
		39	28
		22	12
		21	12
		16	8
		55	44
		24	14
		12	6
		16	8
		11	39
		32	21
		248	192
	Runtime in minutes to
	Binning runtime required per method in minutes for the Airways re-simulated CAMI2 benchmark dataset.

### Sheet: Sup. 6
	Method	SCAPP	MetaPlasmidSPAdes	VAMB	MetaDecoder	SemiBin2	MetaBAT2	ComeBin	PlasMAAG
	Assembly + bam files generation + binning	116965	4430	3435	3428	3566	3386	4911	3575
	Binning	113570	-	40	33	171	16	1516	60
	Assembly only (1 sample)	674	-	674
	Binning runtime in minutes required per method in minutes for 5 sewage samples.
	Assembly + bam files generation + binning; reads assembly, mapping of reads to the contigs to generate abundances, binning of contigs.
	Binning; Binning of contigs.
		1 sample
	Assembly time	674
	Bam time	5
	Runtime in minutes without assembly and without bam files generation
			SCAPP wo BAM
			11340
			21000
			3120
			12000
			6840
			54300

### Sheet: Sup. 7
		Circularcontigs	Alignment graph	fastnode2vec	Coms. extraction	Contr. - VAMB	Density-based clustering	Coms.-based clustering	geNomad	PlasMAAG
	Time(min)	1	4	1.5	0.5	20.8	0.6	0.6	18	47
	Threads	10	4	8	8	8	8	8	8
	Memory (Gb)	8	8	16	16	16	16	16	16
	PlasMAAG workflow timing in minutes for the re-assembled CAMI2 Airways dataset.
	Circularcontigs; identifcation of self circularised contigs based on paired-read information.
	Alignment graph; Generation of the alignment graph, including the alignment of contigs across samples.
	fastnode2vec; generation of embedding representations from the assembly-alignment graph with fastnode2vec.
	Coms. extraction; extraction of contig communities from fastnode2vec embeddings.
	Contr. - VAMB; Training of the contrastive-VAMB where communities are enforced in the latent space.
	Density-based clustering; medoid based clustering of Contr.-VAMB latent representations.
	Coms.-based clustering; community based clustering of Contr.-VAMB latent representations.
	geNomad; generation of plasmid, chromosome, and virus scores for the contigs with geNomad

### Sheet: Sup. 8
	Reads (ENA accessions)			Assemblies (filenames)		Country		Reads and assemblies from hospital sewage samples used to validate PlasMAAG (samples from Denmark), and to investigate host-plasmid associations and intra-plasmid variations across samples.
	MGX-SR	MPX-SR	MGX-LR	MGX-SR	MGX-LR			Assemblies can be found in the archive stored here: https://erda.ku.dk/archives/e87f0d5e12ca4c1204379d4932c3ae59/published-archive.html
	ERR14653812	ERR14653734	ERR14653890	MGX_SR_assemblies_DK.tar.gz/spades_18097D-03-02_S0_L001/contigs.fasta	MGX_LR_assemblies_DK.tar.gz/1002/contigs.fasta.gz	Denmark		Reads can be found on European Nucleotide Archive.
	ERR14653816	ERR14653738	ERR14653891	MGX_SR_assemblies_DK.tar.gz/spades_18097D-03-06_S0_L001/contigs.fasta	MGX_LR_assemblies_DK.tar.gz/1003/contigs.fasta.gz	Denmark		MGX: Metagenomics
	ERR14653817	ERR14653739	ERR14653892	MGX_SR_assemblies_DK.tar.gz/spades_18097D-03-07_S0_L001/contigs.fasta	MGX_LR_assemblies_DK.tar.gz/1008/contigs.fasta.gz	Denmark		MPX: Metaplasmidomics
	ERR14653821	ERR14653743	ERR14653893	MGX_SR_assemblies_DK.tar.gz/spades_18097D-03-11_S0_L001/contigs.fasta	MGX_LR_assemblies_DK.tar.gz/1009/contigs.fasta.gz	Denmark		SR: Short-read
	ERR14653822	ERR14653744	ERR14653894	MGX_SR_assemblies_DK.tar.gz/spades_18097D-03-12_S0_L001/contigs.fasta	MGX_LR_assemblies_DK.tar.gz/1010/contigs.fasta.gz	Denmark		LR: Long-read
	ERR14653838	-	-	MGX_SR_assemblies_SP.flt.fna.gz	-	Spain		DK: Denmark
	ERR14653839	-	-		-	Spain		SP: Spain
	ERR14653840	-	-		-	Spain
	ERR14653841	-	-		-	Spain
	ERR14653842	-	-		-	Spain
	ERR14653843	-	-		-	Spain
	ERR14653844	-	-		-	Spain
	ERR14653845	-	-		-	Spain
	ERR14653846	-	-		-	Spain
	ERR14653847	-	-		-	Spain
	ERR14653848	-	-		-	Spain
	ERR14653849	-	-		-	Spain
	ERR14653877	-	-		-	Spain
	ERR14653878	-	-		-	Spain
	ERR14653879	-	-		-	Spain
	ERR14653880	-	-		-	Spain
	ERR14653881	-	-		-	Spain
	ERR14653882	-	-		-	Spain
	ERR14653883	-	-		-	Spain
	ERR14653884	-	-		-	Spain
	ERR14653885	-	-		-	Spain
	ERR14653886	-	-		-	Spain
	ERR14653887	-	-		-	Spain
	ERR14653888	-	-		-	Spain

### Sheet: Sup. X
	Dataset	Organism	Classiified organism	Plasmid	Classified plasmid	Total(union)	Merged		Total %	Orgs %	Plasmid %
	Airways	52	49	242	239	294	290		98.6395	94.2308	98.7603
	Gastrointestinal	144	136	77	64	221	213		96.3801	94.4444	83.1169
	Oral	80	66	13	13	93	79		84.9462	82.5	100
	Skin	45	42	111	106	156	151		96.7949	93.3333	95.4955
	Urogenital	36	34	97	84	133	122		91.7293	94.4444	86.5979
	lose of NC after classification with geNomad
